# Integrative Genomic and Regulatory Network Analysis Reveals Adaptive Mechanisms to Salt–Alkalinity Stress in *Brassica fruticulosa*

**DOI:** 10.64898/2026.02.02.703210

**Authors:** Sílvia Busoms, Rhianah Sandean, Glòria Escolà, Kuswati Kuswati, Marek Šlenker, Gabriela Šrámková, Levi Yant, Antoni Garcia-Molina

## Abstract

Salinity poses a widespread and increasing threat to plant fitness, ultimately constraining agricultural productivity worldwide. An inherent roadblock to understanding the precise physiological impacts of high-salinity soils is the frequent co-occurrence of multiple stressors. In calcareous soils, salinity typically coincides with alkalinity. To address this realistic combinatorial stress scenario, we deconstructed the enhanced performance of the coastally distributed, salt-tolerant *Brassica fruticulosa* under salt-alkaline conditions using comparative physiological, transcriptomic, and genomic analyses across major brassica crops. First, to gain a high-resolution genomic view, we generated phased, chromosome-level genome assemblies of *B. fruticulosa* and performed cross-species comparisons of transcriptome-derived Gene Regulatory Networks (GRNs) among important related crop models with contrasting salt tolerances. These results revealed that *B. fruticulosa* mounts predominantly root-centered transcriptional responses to cope with high salinity, whereas salt-sensitive species rely largely on shoot-level mechanisms to mitigate salt toxicity. Consistently, regulatory modules within GRNs diverged substantially between organs and among species, reflecting distinct adaptive programmes of varying efficacy. Functional categorisation of transcription factors with high centrality in *B. fruticulosa* shoot GRNs highlighted processes related to iron (Fe) homeostasis, suggesting that effective maintenance of Fe allocation to aerial tissues supports biomass retention under combined salt and alkalinity stress. Collectively, these findings establish *B. fruticulosa* as a valuable new model for dissecting adaptation to salinity in natural environments and provide mechanistic insight into the regulatory architecture underlying salt–alkaline tolerance.
