## Supplementary material for "Integrative Genomic and Regulatory Network Analysis Reveals Adaptive Mechanisms to Salt–Alkalinity Stress in *Brassica fruticulosa*": Dataset S9. Enrichment of Gene Regulatory Networks in transcription families.

### Sheet: Sheet1
	P								adj P
	B. fruticulosa		B. napus		S. alba		B. nigra		B. fruticulosa		B. napus		S. alba		B. nigra
TF	GRNshoot	GRNroot	GRNshoot	GRNroot	GRNshoot	GRNroot	GRNshoot	GRNroot	GRNshoot	GRNroot	GRNshoot	GRNroot	GRNshoot	GRNroot	GRNshoot	GRNroot
AP2	0.609751	0.0377846	0.440038	0.988546	1	0.287379	0.0424275	0.0396876	1	0.222929	1	1	1	1	0.920987	0.322227
ARF	0.340326	0.868733	0.253347	0.729266	0.25294	1	0.022776	0.000923461	0.842747	1	1	1	0.492823	1	0.0798969	0.0223275
bHLH	0.0602269	2.65442e-07	0.654286	0.230362	0.0393666	0.645564	4.95468e-05	4.75749e-07	0.355338	7.83057e-06	1	1	0.935523	1	0.00900595	8.70692e-05
bZIP	0.0403362	5.22093e-05	0.000488968	0.0972928	0.0299342	0.00507444	0.000276586	0.00352923	0.339977	0.000770087	0.00209287	1	0.0768258	0.0296405	0.00320557	0.0223275
C2H2	1	0.43243	0.999725	0.878579	0.236825	0.0909041	0.00930874	0.0375575	1	0.827201	1	1	0.735069	0.229491	0.00752878	0.225895
CO-like	0.0027385	0.467846	4.29273	0.70468	0.000772471	1	0.00355648	0.0500386	0.0637934	0.836453	2.48937e-08	1	0.00253276	1	0.0469987	0.222784
DBB	0.00650554	0.07673	9.65767e-05	0.450625	0.0703252	1	0.365927	0.70894	0.0825395	0.332463	0.00899343	1	0.382937	1	0.69807	1
Dof	0.244284	0.00793697	0.753459	0.873469	0.000732006	1	0.420349	0.257842	0.80071	0.0763802	1	1	0.00863879	1	0.688905	0.595549
E2F/DP	1	0.225409	0.460929	0.298205	1	1	0.00288953	0.255085	1	0.633293	1	1	1	1	0.0549839	0.470926
ERF	0.00699487	4.3866e-05	0.0495641	0.0678925	9.82826e-08	5.66383e-05	0.00242227	0.00445938	0.0825395	0.00237688	0.873745	1	3.53493e-06	0.00334658	0.00752878	0.0657758
G2-like	0.770491	0.642252	0.0752522	0.847375	0.282002	0.639456	0.00439745	0.0249657	0.549949	0.602003	0.873745	1	0.792567	1	0.00752878	0.84242
GATA	0.595924	0.0622306	0.990323	0.997448	0.539523	0.254721	0.0290545	0.0686909	0.637047	0.305968	1	1	1	1	0.0798969	0.228423
GRAS	0.340326	0.00222743	0.947256	0.284892	0.754346	0.0289325	0.000288539	0.264805	0.842747	0.0877406	1	1	1	0.24386	0.00900595	0.595549
GRF	0.0468477	0.442974	0.33284	0.659466	1	1	0.25476	0.0750847	0.345498	0.836453	0.873745	1	1	1	0.484866	0.233267
HB-PHD	1	1	1	1	0.0855799	0.047762	1	1	1	1	1	1	0.360658	0.347925	1	1
HD-ZIP	2.47666e-05	0.0450563	0.440309	0.634493	0.207795	1	0.0230233	0.00747695	0.00460937	0.249303	1	1	0.700267	1	0.0798969	0.088228
HSF	0.425388	0.576707	0.643484	0.552544	0.0265783	0.0238375	0.29338	0.465739	1	0.996252	1	1	0.425561	0.234346	0.537545	0.847574
MYB	0.873908	6.80634e-09	0.998604	0.336205	4.27257e-05	0.0944835	0.000752659	0.0686357	1	3.64657e-07	1	1	0.000840278	0.229491	0.0073963	0.228423
NAC	1	0.459644	0.996955	0.493044	0.0308857	0.000306339	9.77035e-07	0.469758	1	0.836453	1	1	0.0768258	0.00385309	0.000664505	0.847574
NF-YA	0.0923289	0.00847737	5.68595e-05	0.907963	0.300263	1	0.807575	1	0.890768	0.0555738	0.00677354	1	0.807297	1	1	1
NF-YB	1	0.396578	0.274245	0.780209	1	1	0.0256069	0.0750847	1	0.806709	0.873745	1	1	1	0.0839356	0.233267
NF-YC	1	0.346985	0.866775	0.202802	1	0.209586	0.737807	0.0304484	1	0.787388	1	1	1	0.792951	1	0.99564
Nin-like	1	0.222338	0.822088	0.786353	0.433005	1	0.0424275	0.78028	1	0.633293	1	1	0.982588	1	0.920987	1
RAV	0.00324373	0.00700775	0.0484091	0.353634	0.00252273	1	1	1	0.0637934	0.0563809	0.752274	1	0.00546059	1	1	1
SBP	0.696008	0.836621	0.355059	0.909961	0.00737855	0.363656	0.027023	0.236986	0.637047	0.602003	1	1	0.00546059	1	0.0839356	0.499364
TALE	0.0580822	0.075096	0.689775	0.253671	0.24746	1	0.0209505	0.204777	0.355338	0.332463	1	1	0.735069	1	0.0798969	0.470926
TCP	0.206721	0.282348	0.643484	0.433804	0.627954	1	0.00936923	0.0568744	0.762251	0.798798	1	1	1	1	0.0460654	0.322227
WRKY	0.942855	9.265e-07	0.386568	0.00034279	9.39225e-09	0.326861	7.3303e-05	0.0426799	0.549949	8.22696e-05	1	0.0602246	4.44298e-06	1	0.00900595	0.222784
ZF-HD	0.487459	0.535756	0.898269	0.796678	0.00962068	1	0.00276065	0.474067	1	0.877093	1	1	0.0709525	1	0.00752878	0.847574
