## Supplementary material for "Integrative Genomic and Regulatory Network Analysis Reveals Adaptive Mechanisms to Salt–Alkalinity Stress in *Brassica fruticulosa*": Dataset S10. Potential cis-regulatory elements used in this study.

### Sheet: Sheet1
CRE name	Consensus motif
ABF binding site motif	CACTGGC
ABRE binding site motif	TACGTGGC
ABRE-like binding site motif	[C|G|T]ACGTG[G|T][A|C]
ACE promoter motif	GACACGTAGA
AG binding site motif	TT[A|G|T]CC[A|T][A|T][A|T][A|T][A|T][A|T]GG[A|C|T]
AG BS in SPL/NOZ	AAAACAGAATAGGAAA
AGL1 binding site motif	.TT[A|G|T]CC[A|T][A|T][A|T][A|T]..GG[A|T]AA.
AGL2 binding site motif	..[A|T].CCA[A|T][A|T][A|T][A|T]T[A|G]G[A|T][A|T]A.
AGL3 binding site motif	TT[A|T]C[C|T]A[A|T][A|T][A|T][A|T]T[A|G]G[A|T]AA
AP1 BS in AP3	CCATTTTTAG
ARF binding site motif	TGTCTC
ATB2/AtbZIP53/AtbZIP44/GBF5 BS in ProDH	ACTCAT
ATHB1 binding site motif	CAAT[A|T]ATTG
ATHB2 binding site motif	TAAT[A|C]ATTA
ATHB5 binding site motif	CAAT[C|G]ATTG
ATHB6 binding site motif	CAATTATTA
AtMYB2 BS in RD22	CTAACCA
AtMYC2 BS in RD22	CACATG
Bellringer/replumless/pennywise BS1-2 IN AG	AAATTA[A|G][A|T]
Bellringer/replumless/pennywise BS3 IN AG	ACTAATTT
Box II promoter motif	GGTTAA
CArG promoter motif	CC[A|T][A|T][A|T][A|T][A|T][A|T]GG
CArG promoter motif AP3	GTTTACATAAATGGAAA
CBF1 BS in cor15a	TGGCCGAC
CBF2 binding site motif	CCACGTGG
CCA1 binding site motif	AA[A|C]AATCT
CCA1 motif1 BS in CAB1	AAACAATCTA
CCA1 motif2 BS in CAB1	AAAAAAATCTATGA
DPBF1&2 binding site motif	ACAC..G
DRE-like promoter motif	[A|G|T][A|G]CCGAC[A|G|T][A|T]
DREB1&2 BS in rd29a	TACCGACAT
E2F binding site motif	TTTCCCGC
E2F-varient binding site motif	TCTCCCGCC
EIL1 BS in ERF1	TTCAAGGGGGCATGTATCTTGAA
EIN3 BS in ERF1	GGATTCAAGGGGGCATGTATCTTGAATCC
ERE promoter motif	TAAGAGCCGCC
ERE promoter motif2	AGCCGCC
ERF1BS in ATCHI-B	GCGCC
EveningElement promoter motif	AAAATATCT
G-box promoter motif	CACGTG
GBF1/2/3 BS IN ADH1	CCACGTGG
GATA promoter motif	[A|T]GATA[G|A]
GCC-box promoter motif	GCCGCC
GT promoter motif	TGTGTGGTTAATATG
Hexamer promoter motif	CCGTCG
HSEs binding site motif	AGAA..TTCT
Ibox promoter motif	GATAAG
JASE1 motif in OPR1	CGTCAATGAA
L1-box promoter motif	TAAATG[C|T]A
LFY BS in AP3	CTTAAACCCTAGGGGTAAT
LFY consensus binding site	CCA[A|T|C]TG
LS5 promoter motif	ACGTCATAGA
LS7 promoter motif	TCTACGTCAC
LTRE promoter motif	ACCGACA
MRE motif in CHS	TCTAACCTACCA
MYB binding site promoter	[A|C][A|T]CC[A|T]A[A|C]C
MYB1 binding site promoter	[A|C]TCC[A|T]AACC
MYB2 binding site promoter	TAACT[G|C]GTT
MYB3 binding site promoter	TAACTAAC
MYB4 binding site promoter	A[A|C]C[A|T]AAC
Nonamer promoter motif	AGATCGACG
OBP-1-4-5 BS in GST6	TACACTTTTGG
OCS promoter motif	TGACG[C|T]AAG[C|G][A|G][A|C]T[G|T]ACG[C|T][A|C][A|C]
octamer promoter motif	CGCGGATC
PI promoter motif	GTGATCAC
PII promoter motif	TTGGTTTTGATCAAAACCAA
PRHA BS in PAL1	TAATTGACTCAATTA
RAV1-A binding site motif	CAACA
RAV1-B binding site motif	CACCTG
RY-repeat promoter motif	CATGCATG
SBP-box promoter motif	GTAC
SORLIP1	AGCCAC
SORLIP2	GGGCC
SORLIP3	CTCAAGTGA
SORLIP4	GTATGATGG
SORLIP5	GAGTGAG
SORLREP1	TT[AT]TACTAGT
SORLREP2	ATAAAACGT
SORLREP3	TGTATATAT
SORLREP4	CTCCTAATT
SORLREP5	TTGCATGACT
T-box promoter motif	ACTTTG
TEF-box promoter motif	AGGGGCATAATGGTAA
TELO-box promoter motif	AAACCCTAA
TGA1 binding site motif BZIP	TGACGTGG
VOZ binding motif	GCGT…ACGC
W-box promoter motif	TTGAC[C|T]
Z-box promoter motif	ATACGTGT
bHLH binding motif	CA..TG
MYB R2R3-MYB	[C|T]AAC.G
MYB 2 R2R3-MYB	AAC[A|T]A[A|C]
