## Supplementary material for "Integrative Genomic and Regulatory Network Analysis Reveals Adaptive Mechanisms to Salt–Alkalinity Stress in *Brassica fruticulosa*": Dataset S11. List of additional Brassicaceae species used in this study.

### Sheet: Sheet1
Species	Source Reference Proteome / Genome / Genome Annotation	version	Phenotype salinity
Descurainia sophioides	http://brassicadb.cn/#/Download/	482 (v1.1)	Tolerant
Brassica carinata	https://phytozome-next.jgi.doe.gov/	v1.0	Tolerant
Brassica fruticulosa			Tolerant
Brassica napus	https://yanglab.hzau.edu.cn/BnIR	ZS11	Tolerant
Cardamine hirsuta	https://chi.mpipz.mpg.de/assembly.html	v1.0	Tolerant
Crambe hispanica	http://brassicadb.cn	488 (v1.1)	Tolerant
Eutrema salsugineum	https://phytozome-next.jgi.doe.gov/	v1.0	Tolerant
Schrenkiella parvula	https://phytozome-next.jgi.doe.gov/	v2.2	Tolerant
Aethionema arabicum	https://genomevolution.org/coge/GenomeInfo.pl?gid=37218	v3.1	Sensitive
Brassica stricta	http://brassicadb.cn/#/Download/	278 (v1.2)	Sensitive
Arabidopsis lyrata	https://phytozome-next.jgi.doe.gov/	v2.1	Sensitive
Arabidopsis thaliana	www.arabidopsis.org	Araport11	Sensitive
Brassica rapa	https://phytozome-next.jgi.doe.gov/	v1.0	Sensitive
Sinapis alba	https://phytozome-next.jgi.doe.gov/	v.3.1	Sensitive
Brassica nigra	http://brassicadb.cn/#/Download/	Ni100SR	Moderate/Sensitive
Raphanus sativus	https://www.uniprot.org/proteomes/UP000504610		Moderate/Sensitive
Arabidopsis halleri	http://brassicadb.cn/#/Download/	MN47 (v2.1)	Moderate
Brassica oleracea	https://phytozome-next.jgi.doe.gov/	v1.0	Moderate
Capsella rubela cv Monte Gargano	https://phytozome-next.jgi.doe.gov/	v1.1	Moderate	https://www.nature.com/articles/ng.2669
Hirschfeldia incana	https://www.bioinformatics.nl/hirschfeldia/data/	v1	Moderate
Thlaspi arvense	http://brassicadb.cn/#/Download/	479 (MN106 v1.1)	Moderate
