## Supplemental Data 1 for "Integrative Genomic and Regulatory Network Analysis Reveals Adaptive Mechanisms to Salt–Alkalinity Stress in *Brassica fruticulosa*"

### Sheet: Hub genes
Species	Tissue	Gene ID	AT Orthologue	Gene name
B. fruticulosa	Shoot	jg51762	AT5G09410	CAMTA Transcription Factor Family
B. fruticulosa	Shoot	jg27808	AT2G36400	Growth-regulating factor 3;GRF3;PTN001269382;orthologs
B. fruticulosa	Shoot	jg62948	AT3G14020	NF-YA6;nuclear factor Y
B. fruticulosa	Shoot	jg63543	AT3G14230	Ethylene-responsive transcription factor RAP2-2;RAP2-2;PTN000772731;orthologs
B. fruticulosa	Shoot	jg47213	AT5G04150	Transcription factor bHLH101;BHLH101;PTN001017194;orthologs
B. fruticulosa	Shoot	jg10795	AT4G30180	HLH4
B. fruticulosa	Shoot	jg14472	AT3G57800	Transcription factor bHLH60;BHLH60;PTN000971146;orthologs
B. fruticulosa	Shoot	jg39255	AT4G38960	B-box zinc finger protein 19;BBX19;PTN002839702;orthologs
B. fruticulosa	Shoot	jg63129	AT1G76110	High mobility group B protein 9;HMGB9;PTN001416258;orthologs
B. fruticulosa	Shoot	jg42276	AT1G29950	Transcription factor bHLH144;BHLH144;PTN001757971;orthologs
B. fruticulosa	Shoot	jg39352	AT5G18550	Zinc finger CCCH domain-containing protein 58;At5g18550;PTN000281945;orthologs
B. fruticulosa	Shoot	jg19354	AT5G02030	BEL1-like homeodomain protein 9;BLH9;PTN000220161;orthologs
B. fruticulosa	Root	jg57476	AT1G29950	Transcription factor bHLH144;BHLH144;PTN001757971;orthologs
B. fruticulosa	Root	jg37299	AT4G16110	Two-component response regulator ARR2;ARR2;PTN001238431;orthologs
B. fruticulosa	Root	jg42694	AT1G76580	Squamosa promoter-binding-like protein 16;SPL16;PTN001261848;orthologs
B. fruticulosa	Root	jg20215	AT3G55530	E3 ubiquitin-protein ligase SDIR1;SDIR1;PTN000511030;orthologs
B. fruticulosa	Root	jg51012	AT3G46080	ZAT8 S-NITROSOTHIOL (SNO) REGULATED 1
B. fruticulosa	Root	jg35846	AT3G01470	Homeobox-leucine zipper protein HAT5;HAT5;PTN001551050;orthologs
B. fruticulosa	Root	jg20099	AT3G56850	ABSCISIC ACID-INSENSITIVE 5-like protein 2;DPBF3;PTN000537194;orthologs
B. fruticulosa	Root	jg30003	AT3G12250	BZIP45
B. fruticulosa	Root	jg62450	AT2G18300	Transcription factor HBI1;HBI1;PTN002649827;orthologs
B. fruticulosa	Root	jg22697	AT5G41350	RING/U-box superfamily protei
B. fruticulosa	Root	jg70693	AT1G74430	At1g74430;ATMYB95;PTN000068028;orthologs
B. fruticulosa	Root	jg51687	AT5G23090	nuclear factor Y, subunit B13
B. fruticulosa	Root	jg37551	AT5G25790	Protein tesmin_TSO1-like CXC 7;TCX7;PTN000278398;orthologs
B. fruticulosa	Root	jg27896	AT2G37430	Zinc finger protein ZAT11;ZAT11;PTN001237714;orthologs
B. fruticulosa	Root	jg12530	AT5G48150	Scarecrow-like transcription factor PAT1;PAT1;PTN000780723;orthologs
B. fruticulosa	Root	jg31714	AT1G21910	Ethylene-responsive transcription factor ERF012;ERF012;PTN001278253;orthologs
B. fruticulosa	Root	jg39517	AT3G04930	DNA-binding storekeeper protein-related transcriptional regulator
B. fruticulosa	Root	jg55803	AT1G74080	Transcription factor MYB122;MYB122;PTN000068036;orthologs
B. napus	Shoot	BnaC09G0256600ZS	AT2G02080	C2H2 BIRD transcription factor family
B. napus	Shoot	BnaA09G0005500ZS	AT4G00730	Homeobox-leucine zipper protein ANTHOCYANINLESS 2;ANL2;PTN001550540;orthologs
B. napus	Shoot	BnaA09G0006600ZS	AT4G01120	G-box-binding factor 2;GBF2;PTN000537245;orthologs
B. napus	Shoot	BnaC04G0417800ZS	AT5G41920	Scarecrow-like protein 23;SCL23;PTN000781236;orthologs
B. napus	Shoot	BnaC01G0103400ZS	AT4G28500	NAC domain-containing protein 73;NAC073;PTN000776969;orthologs
B. napus	Shoot	BnaC03G0647300ZS	AT1G28050	Zinc finger protein CONSTANS-LIKE 15;COL15;PTN001271919;orthologs
B. napus	Shoot	BnaA02G0357100ZS	AT3G30260	AGAMOUS-like 79;AGL79;PTN000235768;orthologs
B. napus	Shoot	BnaC04G0550200ZS	AT2G36400	Growth-regulating factor 3;GRF3;PTN001269382;orthologs
B. napus	Shoot	BnaA05G0049500ZS	AT2G44940	Ethylene-responsive transcription factor ERF034;ERF034;PTN000781024;orthologs
B. napus	Root	BnaA08G0198700ZS	AT4G38960	B-box zinc finger protein 19;BBX19;PTN002839702;orthologs
B. napus	Root	BnaA09G0590200ZS	AT2G22770	NAI Regulates the development of ER bodies
B. napus	Root	BnaC02G0005500ZS	AT5G02460	Dof zinc finger protein DOF5.1;DOF5.1;PTN000781632;orthologs
B. napus	Root	BnaC09G0144600ZS	AT1G63840	At1g63840_T12P18_14;At1g63840;PTN002305679;orthologs
B. napus	Root	BnaC08G0413200ZS	AT3G62420	bZIP transcription factor 53;BZIP53;PTN000537227;orthologs
B. napus	Root	BnaC09G0052100ZS	AT5G25810	ERF040;ETHYLENE RESPONSE FACTOR 40
B. napus	Root	BnaC02G0264200ZS	AT1G72210	Transcription factor bHLH96;BHLH96;PTN000788464;orthologs
B. napus	Root	BnaC02G0088400ZS	AT5G18550	Zinc finger CCCH domain-containing protein 58;At5g18550;PTN000281945;orthologs
S. alba	Shoot	Sialb.2305s0002	AT1G49720	ABSCISIC ACID-INSENSITIVE 5-like protein 4;ABF1;PTN000537182;orthologs
S. alba	Shoot	Sialb.0042s0029	AT1G47655	Dof zinc finger protein DOF1.6;DOF1.6;PTN001278459;orthologs
S. alba	Shoot	Sialb.0188s0236	AT1G74430	At1g74430;ATMYB95;PTN000068028;orthologs
S. alba	Shoot	Sialb.0076s0379	AT1G74430	At1g74430;ATMYB95;PTN000068028;orthologs
S. alba	Shoot	Sialb.1786s0014	AT2G29660	At2g29660;At2g29660;PTN000783756;orthologs
S. alba	Shoot	Sialb.0034s0027	AT3G22780	ATTSO1;Chinese for 'ugly'
S. alba	Shoot	Sialb.0331s0020	AT1G78600	SALT TOLERANCE HOMOLOG 3;STH3;light-regulated zinc finger protein 1
S. alba	Root	Sialb.3999s0003	AT2G38470	Probable WRKY transcription factor 33;WRKY33;PTN001581515;orthologs
S. alba	Root	Sialb.0170s0085	AT2G46400	ATWRKY46
S. alba	Root	Sialb.0372s0014	AT1G42990	bZIP60
S. alba	Root	Sialb.3675s0007	AT4G33565	RING/U-box superfamily protein
S. alba	Root	Sialb.0019s0006	AT1G34180	NAC domain containing protein 16
S. alba	Root	Sialb.0020s0057	AT1G08320	Transcription factor TGA9;TGA9;PTN000774142;orthologs
S. alba	Root	Sialb.0719s0013	AT2G31180	Transcription factor MYB14;MYB14;PTN000068043;orthologs
S. alba	Root	Sialb.0868s0009	AT3G19580	Zinc finger protein AZF2;AZF2;PTN002403141;orthologs
B. nigra	Shoot	BniB03g008110	AT1G19220	UXIN RESPONSE FACTOR 19;
B. nigra	Shoot	BniB07g051160	AT3G19580	Zinc finger protein AZF2;AZF2;PTN002403141;orthologs
B. nigra	Shoot	BniB03g055930	AT1G76890	Trihelix transcription factor GT-2;GT-2;PTN000772708;orthologs
B. nigra	Shoot	BniB07g048670	AT3G23250	Transcription factor MYB15;MYB15;PTN000068062;orthologs
B. nigra	Shoot	BniB06g056800	AT5G17320	homeodomain GLABROUS 9
B. nigra	Shoot	BniB04g034400	AT1G19700	BEL1-LIKE HOMEODOMAIN 10
B. nigra	Shoot	BniB04g008970	AT2G02540	ZINC FINGER HOMEODOMAIN 3
B. nigra	Shoot	BniB01g021190	AT2G22750	Transcription factor bHLH18;BHLH18;PTN001495559;orthologs
B. nigra	Shoot	BniB05g002630	AT4G35900	Protein FD;FD;PTN001119693;orthologs
B. nigra	Shoot	BniB03g025100	AT3G23140	UPRIGHT ROSETTE
B. nigra	Shoot	BniB01g052680	AT3G12270	ARABIDOPSIS THALIANA PROTEIN ARGININE METHYLTRANSFERASE 3
B. nigra	Root	BniB01g004460	AT2G40950	bZIP transcription factor 17;BZIP17;PTN000537244;orthologs
B. nigra	Root	BniB03g064360	AT2G16910	basic helix-loop helix transcription factor
B. nigra	Root	BniB01g003080	AT2G43060	Transcription factor IBH1;IBH1;PTN002105695;orthologs
B. nigra	Root	BniB04g033080	AT1G18570	AtMYB51
B. nigra	Root	BniB04g003160	AT5G23260	AGAMOUS-LIKE 32
B. nigra	Root	BniB03g032530	AT1G24260	MADs box transcription factor family. SEP3
B. nigra	Root	BniB05g003630	AT4G34680	GATA TRANSCRIPTION FACTOR 3
B. nigra	Root	BniB08g068240	AT3G53820	C2H2 and C2HC zinc fingers superfamily protein
B. nigra	Root	BniB03g028100	AT1G18570	AtMYB51
B. nigra	Root	BniB03g030370	AT1G22640	Transcription factor MYB3;MYB3;PTN000068024;orthologs

### Sheet: Selected Hub TFs
	B. fruticulosa / B. napus IDs	A.thaliana ID	Gene name	A.thaliana protein sequence
1	jg55803	AT1G74080	Transcription factor MYB122; MYB122	MVRTPCCRAEGLKKGAWTQEEDQKLIAYVQRHGEGGWRTLPDKAGLKRCGKSCRLRWANYLRPDIKRGEFSQDEEDSIINLHAIHGNKWSAIARKIPRRTDNEIKNHWNTHIKKCLVKKGIDPLTHKSLLDGAGKSSDHSAHPEKSSVHDDKDDQNSNNKKLSGSSSARFLNRVANRFGHRINHNVLSDIIGSNGLLTSHTTPTTSVSEGERSTSSSSTHTSSNLPINRSITVDATSLSSSTFSDSPDPCLYEEIVGDIEDMTRFSSRCLSHVLSHEDLLMSVESCLENTSFMREITMIFQEDKIETTSFNDSYVTPINEVDDSCEGIDNYFG
2	BnaC09G0256600ZS	AT2G02080	C2H2 BIRD transcription factor family	MSSSSYNTSVIPSSSSSAQPFFITSSGTGDNDFNRKDTFMSMIQQPNSSAPPPKKRRNQPGNPNPDAEVVALSPKTLMATNRFICDVCNKGFQREQNLQLHRRGHNLPWKLKQKSTKEVKRKVYLCPEPTCVHHDPSRALGDLTGIKKHYYRKHGEKKWKCEKCSKRYAVQSDWKAHSKTCGTKEYRCDCGTIFSRRDSYITHRAFCDALIQETARNPTVSFTSMTAASSGVGSGGIYGRLGGGSALSHHHLSDHPNFGFNPLVGYNLNIASSDNRRDFIPQSSNPNFLIQSASSQGMLNTTPNNNNQSFMNQHGLIQFDPVDNINLKSSGTNNSFFNLGFFQENTKNSETSLPSLYSTDVLVHHREENLNAGSNVSATALLQKATQMGSVTSNDPSAL…
3	jg62450	AT2G18300	Transcription factor HBI1; HBI1	MLEGLVSQESLSLNSMDMSVLERLKWVQQQQQQLQQVVSHSSNNSPELLQILQFHGSNNDELLESSFSQFQMLGSGFGPNYNMGFGPPHESISRTSSCHMEPVDTMEVLLKTGEETRAVALKNKRKPEVKTREEQKTEKKIKVEAETESSMKGKSNMGNTEASSDTSKETSKGASENQKLDYIHVRARRGQATDRHSLAERARREKISKKMKYLQDIVPGCNKVTGKAGMLDEIINYVQCLQRQVEFLSMKLAVLNPELELAVEDVSVKQFQAYFTNVVASKQSIMVDVPLFPLDQQGSLDLSAINPNQTTSIEAPSGSWETQSQSLYNTSSLENSCGNYNKISKILLSTKCTHQYVPIRRVWV
4	BnaA09G0590200ZS	AT2G22770	NAI Regulates the development of ER bodies	MDDSSFMDLMIDTDEYLIDDWESDFPICGETNTNPGSESGSGTGFELLAERPTKQMKTNNNMNSTSSSPSSSSSSGSRTSQVISFGSPDTKTNPVETSLNFSNQVSMDQKVGSKRKDCVNNGGRREPHLLKEHVLAERKRRQKLNERLIALSALLPGLKKTDKATVLEDAIKHLKQLQERVKKLEEERVVTKKMDQSIILVKRSQVYLDDDSSSYSSTCSAASPLSSSSDEVSIFKQTMPMIEARVSDRDLLIRVHCEKNKGCMIKILSSLEKFRLEVVNSFTLPFGNSTLVITILTKMDNKFSRPVEEVVKNIRVALAE
5	jg30003	AT3G12250	BZIP45	MADTSSRTDVSTDGDTDHRDLGFYYLYNVTPGRLVPESLGKTWGILPSDRGHMHAAASDSSDRSKDKLDQKTLRRLAQNREAARKSRLRKKAYVQQLENSRLKLTQLEQELQRARQQGVFISSSGDQAHSTGGNGALAFDAEHSRWLEEKNRQMNELRSALNAHAGDTELRIIVDGVMAHYEELFRIKSNAAKNDVFHLLSGMWKTPAERCFLWLGGFRSSELLKLLANQLEPMTERQVMGINSLQQTSQQAEDALSQGMESLQQSLADTLSSGTLGSSSSDNVASYMGQMAMAMGQLGTLEGFIRQADNLRLQTLQQMLRVLTTRQSARALLAIHDYSSRLRALSSLWLARPRE
6	jg20215	AT3G55530	E3 ubiquitin-protein ligase SDIR1; SDIR1	MSFVFRGSRGDLESGFSGGFLPERRAMRVHGARPVNSNSLAFLVTVLLLFMILNSHQMPPNFLLWLVLGVFLMATTLRMYATCQQLQAHAQAQAAAASGLFSHTELRLHVPPSIALATRGRLQGLRLQLALLDREFDDLDYETLRALDSDNVSTTSMSEEEINALPVHKYKVLDPENGCSLAKQASTSSSAEKMLDSANESKKGTEDELTCSVCLEQVTVGEIVRTLPCLHQFHAGCIDPWLRQQGTCPVCKFRAHSGWQEQDEIDDDASDMV
7	jg20099	AT3G56850	ABSCISIC ACID-INSENSITIVE 5-like protein 2; DPBF3	MDSQRGIVEQAKSQSLNRQSSLYSLTLDEVQNHLGSSGKALGSMNLDELLKSVCSVEANQPSSMAVNGGAAAQEGLSRQGSLTLPRDLSKKTVDEVWKDIQQNKNGGSAHERRDKQPTLGEMTLEDLLLKAGVVTETIPGSNHDGPVGGGSAGSGAGLGQNITQVGPWIQYHQLPSMPQPQAFMPYPVSDMQAMVSQSSLMGGLSDTQTPGRKRVASGEVVEKTVERRQKRMIKNRESAARSRARKQAYTHELEIKVSRLEEENERLRKQKEVEKILPSVPPPDPKRQLRRTSSAPF
8	BnaC08G0413200ZS	AT3G62420	bZIP transcription factor 53; BZIP53	MGSLQMQTSPESDNDPRYATVTDERKRKRMISNRESARRSRMRKQKQLGDLINEVTLLKNDNAKITEQVDEASKKYIEMESKNNVLRAQASELTDRLRSLNSVLEMVEEISGQALDIPEIPESMQNPWQMPCPMQPIRASADMFDC
9	jg47213	AT5G04150	Transcription factor bHLH101; BHLH101	MCTLTPMFPSKQQEWYSASTMEYPWLQSQVHSFSPTLHFPSFLHPLDDSKSHNINLHHMSLSHSNNTNSNNNNYQEEDRGAVVLEKKLNHNASERDRRRKLNALYSSLRALLPLSDQKRKLSIPMTVARVVKYIPEQKQELQRLSRRKEELLKRISRKTHQEQLRNKAMMDSIDSSSSQRIAANWLTDTEIAVQIATSKWTSVSDMLLRLEENGLNVISVSSSVSSTARIFYTLHLQMRGDCKVRLEELINGMLLGLRQS
10	BnaC09G0052100ZS	AT5G25810	ERF040; ETHYLENE RESPONSE FACTOR 40	MIASESTKSWEASAVRQENEEEKKKPVKDSGKHPVYRGVRKRNWGKWVSEIREPRKKSRIWLGTFPSPEMAARAHDVAALSIKGASAILNFPDLAGSFPRPSSLSPRDIQVAALKAAHMETSQSFSSSSSLTFSSSQSSSSLESLVSSSATGSEELGEIVELPSLGSSYDGLTQLGNEFIFSDSADLWPYPPQWSEGDYQMIPASLSQDWDLQGLYNY
